# DNAAF9 (Shulin) and ARL3 regulate the transport and activation of ciliary Outer Dynein Arms (ODAs)

**DOI:** 10.1101/2024.08.15.608058

**Authors:** Karim Housseini B Issa, Muyang Ren, Bradley Burnet, Charlotte Melia, Kate Heesom, Girish R. Mali

## Abstract

Multiciliogenesis requires large-scale biosynthesis of motility-powering axonemal inner and outer dynein arm motors (IDA and ODA) prior to their intraflagellar transport (IFT) into cilia. ODAs are inhibited by the packaging chaperone Shulin during ciliogenesis in *T. thermophila.* How Shulin is released for ODAs to become active inside cilia remains unclear. We establish interactions between DNAAF9 (human Shulin) and mammalian ODA subunits, IFT proteins and the ciliary small GTPase ARL3 using proteomics and *in vitro* reconstitutions. Mutagenesis combined with biochemical and structural studies reveal that DNAAF9 and Shulin preferentially bind the active Arl3-GTP state. GTP-loaded Arl3 can access, bind and displace Shulin from the packaged ODA-Shulin complex. We propose that once the inhibited ODA complex enters growing cilia, Arl3-GTP displaces Shulin (DNAAF9) and sequesters it away from ODAs promoting activation of their motility specifically inside cilia.
