## Supplementary Raw Data File 2_Arl3DisplacesShulinToActivateCiliaryODAs for "DNAAF9 (Shulin) and ARL3 regulate the transport and activation of ciliary Outer Dynein Arms (ODAs)"

### Sheet: Figure 1
Figure 1c: Cilia length measurements for EC (immature) and MC (mature) cells
Raw data		Descriptive statistics				Unpaired t test
						P value	<0.0001
EC	MC		Mature	Immature		P value summary	****
3.55667	3.69333	Number of values	57	53		Significantly different (P < 0.05)?	Yes
4.76	3.02333					One- or two-tailed P value?	Two-tailed
4.56667	3.66667	Minimum	3.557	0.7867		t, df	t=11.01, df=108
6.2	4.27667	Maximum	11.53	6.93
7.68667	2.57	Range	7.973	6.143		How big is the difference?
9.07667	5.25					Mean of column A	7.001
11.53	5.67333	Mean	7.001	4.03		Mean of column B	4.03
7.24	2.78667	Std. Deviation	1.606	1.174		Difference between means (B - A) ± SEM	-2.971 ± 0.2699
8.92333	4.4	Std. Error of Mean	0.2127	0.1612		95% confidence interval	-3.506 to -2.436
5.30333	4.89667					R squared (eta squared)	0.5287
5.74	3.09667
5.15	4.56667					F test to compare variances
6.03	4.41					F, DFn, Dfd	1.873, 56, 52
7.96	4.09667					P value	0.0236
9.64	3.49					P value summary	*
7.79667	2.55667					Significantly different (P < 0.05)?	Yes
5.75667	2.71667
8.80333	2.86667					Data analyzed
7.39667	3.69333					Sample size, column A	57
7.79	3.74333					Sample size, column B	53
9.94	3.7
6.81333	2.41667
7.55667	2.25333
6.39333	5.16
4.27333	5.16
7.06333	3.83
9.09667	0.786667
4.87333	4.20667
5.89	4.80667
10.1933	5.15333
8.55333	4.41667
7.69667	3.15667
6.62	3.58
4.63333	4.72
6.09	2.49
7.38667	4.24333
6.62333	4.36
5.54667	3.39333
5.66	5.13667
5.73	5.17
6.90333	5.53667
7.57	6.93
8.88333	3.88
6.89333	1.89
7.13333	5.67333
5.99	6.57333
6.06333	4.78333
7.38667	4.50333
8.34667	3.84
6.80333	4.73
6.68667	3.99
8.61	4.41667
6.95	3.21667
4.99667
7.74667
8.1
6.43667
Figure 1e: Fluorescence intensity in cilia for DNAAF9 and DNAI2
EC (D9)	MC (D9)	EC (D2)	MC (D2)			Unpaired t test
9.72761	8.32839	11.3501	11.6657			P value	0.0145
8.48241	8.25486	10.3129	12.0882			P value summary	*
9.55867	9.40407	12.8359	11.9549			Significantly different (P < 0.05)?	Yes
8.31743	3.72738	9.87891	10.6307			One- or two-tailed P value?	Two-tailed
8.94005	6.82508	10.8138	11.9846			t, df	t=2.525, df=54
8.87932	10.0962	10.6077	12.6397
9.72681	11.5679	11.1292	13.5538			How big is the difference?
9.84984	10.1486	10.4117	12.4681			Mean of column A	9.554
8.83428	8.33562	9.09256	11.8107			Mean of column B	8.625
8.05459	9.01974	9.02039	11.8695			Difference between means (B - A) ± SEM	-0.9292 ± 0.3680
10.0076	10.08	10.1774	12.151			95% confidence interval	-1.667 to -0.1914
8.59406	7.87996	9.35758	11.7224			R squared (eta squared)	0.1056
8.73842	4.03018	9.41801	11.9894
10.5561	7.7617	11.7198	12.4469			F test to compare variances
9.91403	9.27549	10.7708	13.1967			F, DFn, Dfd	4.890, 22, 32
9.758	10.1637	11.2172	13.4373			P value	<0.0001
9.52004	9.38292	10.6973	12.0962			P value summary	****
9.20068	10.2929	9.30994	12.2969			Significantly different (P < 0.05)?	Yes
10.3338	9.99709	11.5317	14.0787
10.1123	8.06674	11.1972	13.8299			Data analyzed
9.78966	8.56692	11.3692	13.8561			Sample size, column A	33
10.0158	7.5656	11.5117	12.7028			Sample size, column B	23
8.3434	9.60561	10.3103	14.0699
9.63374		11.3862
10.5207		12.3952
10.3678		11.5245
10.565		11.592
10.7864		12.0021
9.31311		11.3106
8.39062		9.70958
8.62788		11.6181
11.38		13.3091
10.4519		11.5168

### Sheet: Figure 2
Figure 2c: IP western blot for DNAAF9 and DNAI2
Unprocessed scans
Figure 2g: IP western blot for DNAAF9 and IFT74									Figure 2h: IP western blot for DNAAF9 and IFT81
Unprocessed scans									Unprocessed scans

### Sheet: Figure 3
Figure 3e: Mass spectrometry identification of proteins pulled down by Arl3-Q70L from reciliating Tetrahymena cells
Protein FDR Confidence	Accession	Description	Contaminant	Human	Tetrahymena thermophila	Coverage	# Peptides	# PSMs	# Unique Peptides	Area: F6: Sample	emPAI	Score Sequest HT	MW (kDa)
High	Q229S0	ADP-ribosylation factor(Arf)/Arf-like (ARL) small GTPase family protein OS=Tetrahymena thermophila (strain SB210) OX=312017 GN=TTHERM_01345760 PE=3 SV=1	FALSE	FALSE	TRUE	98.3146	34	731	34	2.31691e+11	316227	2133.54	19.8698
High	I7MLH4	BART/CCDC104 Cilia- and flagella-associated protein 36 OS=Tetrahymena thermophila (strain SB210) OX=312017 GN=TTHERM_00557860 PE=3 SV=1	FALSE	FALSE	TRUE	53.3191	23	42	23	1.4617e+09	8.284	122.99	54.9433
High	I7MMM1	UNC119 GMP-PDE, delta subunit family protein OS=Tetrahymena thermophila (strain SB210) OX=312017 GN=TTHERM_00780460 PE=3 SV=1	FALSE	FALSE	TRUE	81.1594	16	62	16	8.47017e+09	83.834	159.34	24.7604
High	I7MMK9	Outer row dynein assembly-like protein OS=Tetrahymena thermophila (strain SB210) OX=312017 GN=TTHERM_00762930 PE=4 SV=1	FALSE	FALSE	TRUE	41.3146	16	30	16	1.50005e+09	5.918	81.8	47.5168
High	Q23F81	Sulphotransf domain-containing protein OS=Tetrahymena thermophila (strain SB210) OX=312017 GN=TTHERM_00382330 PE=1 SV=2	FALSE	FALSE	TRUE	39.939	12	15	12	1.12301e+08	2.481	34.38	39.1376
High	Q23U83	NAD-dependent epimerase/dehydratase family protein OS=Tetrahymena thermophila (strain SB210) OX=312017 GN=TTHERM_00890150 PE=4 SV=1	FALSE	FALSE	TRUE	50.3378	10	17	10	2.69398e+08	6.627	59.3	33.3814
High	Q22SZ9	Clathrin light chain OS=Tetrahymena thermophila (strain SB210) OX=312017 GN=TTHERM_00187180 PE=3 SV=4	FALSE	FALSE	TRUE	26.7261	9	16	9	7.4926e+08	2.34	46.27	50.9934
High	I7LUR8	Clathrin heavy chain OS=Tetrahymena thermophila (strain SB210) OX=312017 GN=TTHERM_00275740 PE=3 SV=2	FALSE	FALSE	TRUE	8.56977	9	10	9	1.48892e+07	0.253	32.35	197.167
High	I7M9N6	Tubulin alpha chain OS=Tetrahymena thermophila (strain SB210) OX=312017 GN=TTHERM_00558620 PE=3 SV=1	FALSE	FALSE	TRUE	21.8263	8	10	8	7.49284e+07	1.154	25.85	49.5872
High	Q22D31	Carboxy-terminal crystallin fold protein OS=Tetrahymena thermophila (strain SB210) OX=312017 GN=TTHERM_01002870 PE=4 SV=3	FALSE	FALSE	TRUE	27.46	8	9	8	6.27018e+07	1.219	24.54	46.4448
High	I7LU23	ADP-ribosylation factor-like protein 2-binding protein OS=Tetrahymena thermophila (strain SB210) OX=312017 GN=TTHERM_00370910 PE=3 SV=1	FALSE	FALSE	TRUE	29.2181	7	10	7	4.83764e+08	2.162	19.89	29.0607
High	I7M8Q7	Transcription factor apfi protein, putative OS=Tetrahymena thermophila (strain SB210) OX=312017 GN=TTHERM_00136440 PE=1 SV=2	FALSE	FALSE	TRUE	31.2139	7	7	7	2.88976e+07	1.336	19.61	39.7496
High	Q24B92	Tubulin beta chain OS=Tetrahymena thermophila (strain SB210) OX=312017 GN=TTHERM_00348510 PE=3 SV=1	FALSE	FALSE	TRUE	16.7043	7	7	7	9.96828e+07	1.015	19.37	49.5708
High	I7MLH2	NAD-dependent epimerase/dehydratase family protein OS=Tetrahymena thermophila (strain SB210) OX=312017 GN=TTHERM_00557760 PE=1 SV=2	FALSE	FALSE	TRUE	25.6906	6	7	6	3.82773e+07	1.081	21.84	41.3202
High	Q23DG3	Triacylglycerol lipase OS=Tetrahymena thermophila (strain SB210) OX=312017 GN=TTHERM_00047280 PE=1 SV=2	FALSE	FALSE	TRUE	32.2097	6	8	6	7.43834e+07	2.728	18.93	30.1923
High	Q22RI1	Short chain dehydrogenase reductase family protein, putative OS=Tetrahymena thermophila (strain SB210) OX=312017 GN=TTHERM_00016060 PE=4 SV=1	FALSE	FALSE	TRUE	26.1538	6	7	6	1.28757e+08	1.448	18.29	27.4728
High	I7LUQ4	RNase III domain-containing protein OS=Tetrahymena thermophila (strain SB210) OX=312017 GN=TTHERM_00268000 PE=1 SV=2	FALSE	FALSE	TRUE	21.865	5	8	5	4.89189e+07	1.738	23.82	35.3663
High	I7LTY1	Succinate--CoA ligase [ADP-forming] subunit alpha, mitochondrial OS=Tetrahymena thermophila (strain SB210) OX=312017 GN=TTHERM_00068140 PE=3 SV=1	FALSE	FALSE	TRUE	27.4194	5	7	5	1.05433e+08	1.448	20.26	32.9452
High	Q22N51	PARP alpha-helical domain-containing protein OS=Tetrahymena thermophila (strain SB210) OX=312017 GN=TTHERM_00214830 PE=1 SV=1	FALSE	FALSE	TRUE	6.35277	5	5	5	1.13606e+07	0.132	17.8	157.357
High	I7MCU7	Dentin sialophosphoprotein, putative OS=Tetrahymena thermophila (strain SB210) OX=312017 GN=TTHERM_00585170 PE=4 SV=2	FALSE	FALSE	TRUE	13.369	5	5	5	3.53549e+07	0.778	15.08	56.2005
High	I7MLA1	Zinc-binding dehydrogenase family oxidoreductase OS=Tetrahymena thermophila (strain SB210) OX=312017 GN=TTHERM_00151670 PE=4 SV=1	FALSE	FALSE	TRUE	18.5714	5	5	5	6.08303e+07	0.688	14.94	38.8193
High	I7LWS7	Papain family cysteine protease OS=Tetrahymena thermophila (strain SB210) OX=312017 GN=TTHERM_00348660 PE=3 SV=2	FALSE	FALSE	TRUE	17.7898	5	5	5	2.38573e+07	0.35	13.95	41.2506		Known effectors and interactors of ARL3 in dataset
High	I7MEP0	NADH-ubiquinone oxidoreductase 24 kDa subunit OS=Tetrahymena thermophila (strain SB210) OX=312017 GN=TTHERM_00335630 PE=1 SV=1	FALSE	FALSE	TRUE	21.1679	5	5	5	6.88573e+07	1.054	13.31	31.1707		Protein (Human Ortholog)	Uniprot Accession	Mass kDa	Unique Peptides
High	I7MG17	Translation initiation factor IF-3 OS=Tetrahymena thermophila (strain SB210) OX=312017 GN=TTHERM_00649420 PE=4 SV=2	FALSE	FALSE	TRUE	14.1753	5	5	5	3.51752e+07	0.616	12.3	45.1805		ARL3 [Q70L variant as bait]	Q229S0	19.87	34
High	I7MGI2	Elongation factor Tu OS=Tetrahymena thermophila (strain SB210) OX=312017 GN=TTHERM_00151810 PE=3 SV=2	FALSE	FALSE	TRUE	13.1991	5	5	5	2.92312e+07	0.509	11.73	49.1025		CCDC104/BARTL1	I7MLH4	54.94	23
High	Q22DV8	Acyl carrier protein, putative OS=Tetrahymena thermophila (strain SB210) OX=312017 GN=TTHERM_00927010 PE=1 SV=3	FALSE	FALSE	TRUE	24.3421	4	9	4	1.79164e+08	3.642	28.99	17.3879		DAW1 (Oda16)	I7MMK9	47.51	16
High	I7M6Z3	PDE6D Retinal rod rhodopsin-sensitive cGMP 3,5-cyclic phosphodiesterase subunit delta OS=Tetrahymena thermophila (strain SB210) OX=312017 GN=TTHERM_00069370 PE=3 SV=2	FALSE	FALSE	TRUE	36.1842	4	6	4	4.18185e+08	6.197	20.31	17.2317		UNC119	I7MMM1	24.76	16
High	Q23KE0	Uncharacterized protein OS=Tetrahymena thermophila (strain SB210) OX=312017 GN=TTHERM_00193950 PE=1 SV=1	FALSE	FALSE	TRUE	29.6296	4	6	4	8.7075e+07	1.61	18.6	22.4227		TUBA	I7M9N6	49.58	8
High	Q23QF5	High mobility group (HMG) box protein OS=Tetrahymena thermophila (strain SB210) OX=312017 GN=TTHERM_00257230 PE=4 SV=2	FALSE	FALSE	TRUE	12.4498	4	7	4	3.83608e+08	1.276	17.52	29.577		ARL2BP/BART	I7LU23	29.06	7
High	Q22ZH1	Stringent starvation protein B OS=Tetrahymena thermophila (strain SB210) OX=312017 GN=TTHERM_01094890 PE=1 SV=2	FALSE	FALSE	TRUE	30.3797	4	6	4	4.87494e+07	1.512	17.25	17.8675		TUBB	Q24B92	49.57	7
High	Q23ND5	ETC complex I subunit motif protein OS=Tetrahymena thermophila (strain SB210) OX=312017 GN=TTHERM_01161000 PE=1 SV=1	FALSE	FALSE	TRUE	20.3883	4	6	4	7.30231e+07	0.931	15.11	24.2388		PDE6D	I7M6Z3	17.23	4
High	Q22M31	Carboxy-terminal crystallin fold protein 9p OS=Tetrahymena thermophila (strain SB210) OX=312017 GN=TTHERM_00038880 PE=4 SV=2	FALSE	FALSE	TRUE	14.5652	4	4	4	2.15117e+07	0.492	14.76	49.9443		DNAAF9 (Shulin)	Q22YU3	139.77	4
High	I7MJ84	Transmembrane protein, putative OS=Tetrahymena thermophila (strain SB210) OX=312017 GN=TTHERM_00127260 PE=1 SV=2	FALSE	FALSE	TRUE	15.748	4	4	4	3.12893e+07	0.445	14.63	43.8562		RAC1	I7M7R1	22.07	4
High	Q22YL0	DUF4885 domain-containing protein OS=Tetrahymena thermophila (strain SB210) OX=312017 GN=TTHERM_00601860 PE=4 SV=3	FALSE	FALSE	TRUE	52.6316	4	4	4	6.82266e+07	2.728	14.09	12.9655		RAB1	I7ML31	23.5	4
High	Q22D32	Carboxy-terminal crystallin fold protein OS=Tetrahymena thermophila (strain SB210) OX=312017 GN=TTHERM_01002860 PE=4 SV=3	FALSE	FALSE	TRUE	14.1876	4	4	4	2.98127e+07	0.445	13.21	46.2194
High	I7LX66	Diphthamide synthesis protein OS=Tetrahymena thermophila (strain SB210) OX=312017 GN=TTHERM_00658950 PE=4 SV=2	FALSE	FALSE	TRUE	26.6667	4	4	4	5.85061e+07	1.154	12.86	22.8552
High	Q22DW1	Acetyl-CoA acyltransferase OS=Tetrahymena thermophila (strain SB210) OX=312017 GN=TTHERM_00926980 PE=3 SV=2	FALSE	FALSE	TRUE	9.50495	4	5	4	4.30561e+07	0.334	12.24	56.494
High	I7M3J0	Phosphate carrier protein OS=Tetrahymena thermophila (strain SB210) OX=312017 GN=TTHERM_00535740 PE=3 SV=1	FALSE	FALSE	TRUE	17.1053	4	4	4	1.66675e+07	0.585	11.61	33.1866
High	Q22YU3/Shulin	Non-specific serine/threonine protein kinase OS=Tetrahymena thermophila (strain SB210) OX=312017 GN=TTHERM_00122270 PE=1 SV=2	FALSE	FALSE	TRUE	3.91667	4	4	4	1.24054e+07	0.134	11.51	139.772
High	Q23B10	NADH dehydrogenase [ubiquinone] 1 alpha subcomplex subunit 8 OS=Tetrahymena thermophila (strain SB210) OX=312017 GN=TTHERM_00653670 PE=1 SV=3	FALSE	FALSE	TRUE	35.2941	4	4	4	3.16692e+07	1.31	11.27	15.6698
High	I7LWU8	Transposase OS=Tetrahymena thermophila (strain SB210) OX=312017 GN=TTHERM_00492510 PE=1 SV=1	FALSE	FALSE	TRUE	31.9728	4	4	4	5.59131e+07	2.162	10.79	16.733
High	I7M7R1	RAC1 Ras-related C3 botulinum toxin substrate 1 (Rho family, small GTP-binding Rac1)-like protein OS=Tetrahymena thermophila (strain SB210) OX=312017 GN=TTHERM_00267910 PE=4 SV=1	FALSE	FALSE	TRUE	20.4082	4	4	4	3.00185e+07	1.154	10.57	22.0734
High	I7LWI6	G-quartet DNA-binding protein, putative OS=Tetrahymena thermophila (strain SB210) OX=312017 GN=TTHERM_00499440 PE=4 SV=1	FALSE	FALSE	TRUE	11.0193	4	4	4	2.63558e+07	0.389	10.37	41.1801
High	I7M9F9	Peptidase family S49 protein OS=Tetrahymena thermophila (strain SB210) OX=312017 GN=TTHERM_00152220 PE=4 SV=2	FALSE	FALSE	TRUE	17.5862	4	4	4	3.70452e+07	0.778	10.29	32.6344
High	I7ML31	RAB1 Small guanosine triphosphatase family (GTPase)-like Ras family protein OS=Tetrahymena thermophila (strain SB210) OX=312017 GN=TTHERM_00316280 PE=4 SV=1	FALSE	FALSE	TRUE	24.6445	4	4	4	4.06325e+07	0.668	9.97	23.5027
High	P08993	Histone H2B.1 OS=Tetrahymena thermophila (strain SB210) OX=312017 GN=HTB1 PE=1 SV=2	FALSE	FALSE	TRUE	36.0656	4	4	4	1.42882e+08	0.995	8.37	13.4578
High	I7MJ34	60S acidic ribosomal protein OS=Tetrahymena thermophila (strain SB210) OX=312017 GN=TTHERM_00837950 PE=3 SV=1	FALSE	FALSE	TRUE	54.1284	3	5	3	1.16762e+08	5.813	22.01
High	Q22BP4	Scd6-like-Sm domain protein OS=Tetrahymena thermophila (strain SB210) OX=312017 GN=TTHERM_01093510 PE=4 SV=3	FALSE	FALSE	TRUE	8.98618	3	3	3	5.49025e+06	0.25	9.1
High	I7LVJ1	NAC domain protein OS=Tetrahymena thermophila (strain SB210) OX=312017 GN=TTHERM_00285620 PE=4 SV=1	FALSE	FALSE	TRUE	22.4599	3	3	3	1.39243e+08	0.995	10.73
High	I7LSX6	Transmembrane protein, putative OS=Tetrahymena thermophila (strain SB210) OX=312017 GN=TTHERM_00823660 PE=1 SV=1	FALSE	FALSE	TRUE	20.6704	3	5	3	5.36502e+07	2.728	14.02
High	W7XBF5	Transposase OS=Tetrahymena thermophila (strain SB210) OX=312017 GN=TTHERM_000287919 PE=4 SV=1	FALSE	FALSE	TRUE	61.7978	3	3	3	5.3075e+07	2.981	8.89
High	Q22N00	Ribosomal protein L11, amine-terminal domain protein OS=Tetrahymena thermophila (strain SB210) OX=312017 GN=TTHERM_00028740 PE=3 SV=2	FALSE	FALSE	TRUE	23.1707	3	4	3	3.00402e+07	0.874	10.74
High	Q233X7	NADH dehydrogenase [ubiquinone] 1 alpha subcomplex subunit 10, mitochondrial OS=Tetrahymena thermophila (strain SB210) OX=312017 GN=TTHERM_00985010 PE=1 SV=2	FALSE	FALSE	TRUE	16.4021	3	4	3	7.16582e+07	1.783	10.4
High	Q22YW8	Macro domain protein OS=Tetrahymena thermophila (strain SB210) OX=312017 GN=TTHERM_00121030 PE=4 SV=1	FALSE	FALSE	TRUE	15.0183	3	3	3	7.69808e+06	0.389	10.6
High	I7MMW3	Recombinase domain-containing protein OS=Tetrahymena thermophila (strain SB210) OX=312017 GN=TTHERM_00682930 PE=1 SV=1	FALSE	FALSE	TRUE	45.0704	3	5	3	1.32982e+08	5.31	14.33
High	I7MLV8	ADP-ribosylation factor(Arf)/Arf-like (Arl) small GTPase family protein OS=Tetrahymena thermophila (strain SB210) OX=312017 GN=TTHERM_00446390 PE=3 SV=1	FALSE	FALSE	TRUE	17.7083	3	3	3	2.63622e+07	0.874	8.8
High	Q23RB4	S49 family peptidase OS=Tetrahymena thermophila (strain SB210) OX=312017 GN=TTHERM_00389740 PE=4 SV=2	FALSE	FALSE	TRUE	16.0784	3	3	3	5.09988e+07	0.54	10.51
High	Q240K3	Iron donor protein CyaY OS=Tetrahymena thermophila (strain SB210) OX=312017 GN=TTHERM_00989460 PE=1 SV=2	FALSE	FALSE	TRUE	23.7762	3	3	3	4.08807e+07	0.995	8.81
High	P69152	Histone H4 OS=Tetrahymena thermophila (strain SB210) OX=312017 GN=HHF2 PE=1 SV=2	FALSE	FALSE	TRUE	31.068	3	3	3	4.70185e+07	2.162	9.11
High	Q22UX9	50S ribosomal protein L1P OS=Tetrahymena thermophila (strain SB210) OX=312017 GN=TTHERM_00577240 PE=3 SV=2	FALSE	FALSE	TRUE	18.6047	3	3	3	9.92393e+06	0.54	9.19
High	Q23FT7	Electron transfer flavoprotein subunit alpha OS=Tetrahymena thermophila (strain SB210) OX=312017 GN=TTHERM_00079270 PE=3 SV=1	FALSE	FALSE	TRUE	14.3275	3	3	3	1.72651e+07	0.438	10.24
High	I7MD70	Uncharacterized protein OS=Tetrahymena thermophila (strain SB210) OX=312017 GN=TTHERM_00420130 PE=1 SV=2	FALSE	FALSE	TRUE	14.1026	3	3	3	6.8423e+07	0.54	9.18
High	Q24DJ3	DUF4163 domain-containing protein OS=Tetrahymena thermophila (strain SB210) OX=312017 GN=TTHERM_00971800 PE=4 SV=3	FALSE	FALSE	TRUE	11.3821	3	3	3	1.18994e+07	0.304	9.14
High	I7LZQ9	26S proteasome non-ATPase regulatory subunit 8 OS=Tetrahymena thermophila (strain SB210) OX=312017 GN=TTHERM_00649110 PE=3 SV=2	FALSE	FALSE	TRUE	14.0741	3	3	3	2.48632e+07	0.311	8.59
High	I7MD12	Acyl carrier protein OS=Tetrahymena thermophila (strain SB210) OX=312017 GN=TTHERM_00470710 PE=1 SV=1	FALSE	FALSE	TRUE	24.812	3	3	3	2.94092e+07	1.154	6.86
High	Q23WS9	Ricin B-type lectin domain-containing protein OS=Tetrahymena thermophila (strain SB210) OX=312017 GN=TTHERM_00777260 PE=4 SV=2	FALSE	FALSE	TRUE	10.6109	3	3	3	9.14206e+06	0.222	7.81
High	Q22G42	60S ribosomal protein L7 OS=Tetrahymena thermophila (strain SB210) OX=312017 GN=TTHERM_00721150 PE=3 SV=2	FALSE	FALSE	TRUE	12.1339	3	3	3	8.58336e+06	0.585	7.75
High	I7MI61	Zinc-binding dehydrogenase family oxidoreductase OS=Tetrahymena thermophila (strain SB210) OX=312017 GN=TTHERM_00145230 PE=4 SV=1	FALSE	FALSE	TRUE	10.7042	3	3	3	1.8387e+07	0.35	6.68
High	Q23F79	60S ribosomal protein L26 OS=Tetrahymena thermophila (strain SB210) OX=312017 GN=RPL26 PE=1 SV=2	FALSE	FALSE	TRUE	28.1481	3	3	3	4.29507e+07	1.371	9.27
High	Q23FC0	26S proteasome non-ATPase regulatory subunit OS=Tetrahymena thermophila (strain SB210) OX=312017 GN=TTHERM_00378970 PE=3 SV=3	FALSE	FALSE	TRUE	7.34597	3	3	3	9.40391e+06	0.25	4.31
High	I7M3P9	Transmembrane protein OS=Tetrahymena thermophila (strain SB210) OX=312017 GN=TTHERM_00455090 PE=1 SV=2	FALSE	FALSE	TRUE	16.2162	3	4	3	2.72674e+07	0.848	10.23
High	I7LZX8	Transmembrane protein, putative OS=Tetrahymena thermophila (strain SB210) OX=312017 GN=TTHERM_00530650 PE=1 SV=1	FALSE	FALSE	TRUE	13.8095	3	3	3	2.0229e+07	0.585	7.63
High	Q24G80	Uncharacterized protein OS=Tetrahymena thermophila (strain SB210) OX=312017 GN=TTHERM_01212860 PE=1 SV=1	FALSE	FALSE	TRUE	23.6264	3	3	3	2.04766e+07	0.701	8.21
High	I7MAQ5	40S ribosomal protein S17 OS=Tetrahymena thermophila (strain SB210) OX=312017 GN=TTHERM_00762890 PE=3 SV=1	FALSE	FALSE	TRUE	21.5385	3	3	3	5.13171e+07	1.154	6.62
High	Q23AD5	Transmembrane protein OS=Tetrahymena thermophila (strain SB210) OX=312017 GN=TTHERM_00426240 PE=4 SV=2	FALSE	FALSE	TRUE	23.0216	3	3	3	2.31843e+07	1.154	7.54
High	Q22RY4	Enoyl-(Acyl carrier) reductase OS=Tetrahymena thermophila (strain SB210) OX=312017 GN=TTHERM_00011540 PE=4 SV=2	FALSE	FALSE	TRUE	13.7255	3	3	3	5055999	0.501	8.4
High	Q230V2	Ribosomal protein S9 component of cytosolic 80S ribosome and 40S small subunit OS=Tetrahymena thermophila (strain SB210) OX=312017 GN=TTHERM_00434070 PE=1 SV=3	FALSE	FALSE	TRUE	10.9244	3	3	3	2.80101e+07	0.585	6.54
High	I7MMF4	CX9C domain-containing protein OS=Tetrahymena thermophila (strain SB210) OX=312017 GN=TTHERM_00464930 PE=1 SV=2	FALSE	FALSE	TRUE	15.5462	3	3	3	8.29438e+06	0.701	7.89
High	Q23F08	Mobilization protein OS=Tetrahymena thermophila (strain SB210) OX=312017 GN=TTHERM_00641250 PE=1 SV=2	FALSE	FALSE	TRUE	15.0259	3	3	3	2.56513e+07	0.778	7.52
High	P40631	Micronuclear linker histone polyprotein OS=Tetrahymena thermophila (strain SB210) OX=312017 GN=MLH PE=1 SV=2	FALSE	FALSE	TRUE	3.79147	3	3	3	1.13977e+08	0.15	6.11

### Sheet: FigS3
Figure S3a: Mass spectrometry identification of pig tracheal ciliary proteins co-sedimenting in sucrose gradient fraction 14
RAW DATA							ANNOTATED DATA
SMD4360_PIG					Exclusive Unique Peptide Count		Accession Number	Alternate ID	Molecular Weight	FR14 Unique Peptide Counts		ODA complex subunits
#	Identified Proteins (258/267)	Accession Number	Alternate ID	Molecular Weight	FR14		F1SS52_PIG	DNAH9	509 kDa	68		PROTEIN	MW	PEPTIDE COUNT	PEPTIDE COUNT
1	Uncharacterized protein OS=Sus scrofa OX=9823 GN=DNAH5 PE=4 SV=1	A0A286ZQY1	DNAH5	528 kDa	66		A0A286ZQY1	DNAH5	528 kDa	66		DNAH9	509 kDa	Beta Hc	68
2	Uncharacterized protein OS=Sus scrofa GN=DNAH9 PE=4 SV=2	F1SS52_PIG	DNAH9	509 kDa	68		F1SC07_PIG	DNAH11	517 kDa	21		DNAH5	528 kDa	Gamma HC	66
3	Uncharacterized protein OS=Sus scrofa GN=C20orf194 PE=4 SV=2	F1S8B5_PIG	C20orf194	133 kDa	0		A0A287ANG4	MUC5AC	440 kDa	16		DNAH11	517 kDa	Beta HC	21
4	Uncharacterized protein (Fragment) OS=Sus scrofa GN=COL14A1 PE=1 SV=1	K7GT00_PIG	COL14A1	180 kDa	4		A0A286ZUM8	VCP	98 kDa	13		DNAI2	66 kDa	IC2	6
5	Uncharacterized protein OS=Sus scrofa GN=MYH14 PE=1 SV=1	I3LV99_PIG	MYH14	183 kDa	9		TBB5_PIG	TUBB	50 kDa	10		DNAL1	22 kDa	LC1	4
6	Tubulin beta chain OS=Sus scrofa GN=TUBB PE=2 SV=1	TBB5_PIG	TUBB	50 kDa	10		I3LV99_PIG	MYH14/FAP55	183 kDa	9		NME9	39 kDa	TXNDC6/LC3	4
7	Uncharacterized protein OS=Sus scrofa GN=DNAH11 PE=4 SV=2	F1SC07_PIG	DNAH11	517 kDa	21		F1SB42_PIG	EZR	42 kDa	7
8	Uncharacterized protein OS=Sus scrofa OX=9823 GN=AHNAK PE=1 SV=1	A0A287A608	AHNAK	399 kDa	1		A0A287ARL8	LOC100738403	74 kDa	7
9	Tubulin alpha-1B chain OS=Sus scrofa GN=TUBA1B PE=1 SV=1	TBA1B_PIG	TUBA1B	50 kDa	4		A0A287B9W3	DYNC1H1	428 kDa	7
10	Actin, cytoplasmic 1 OS=Sus scrofa GN=ACTB PE=1 SV=2	ACTB_PIG	ACTB	42 kDa	4		A0A287A2P1	CROCC2	173 kDa	6
11	Annexin A2 OS=Sus scrofa GN=ANXA2 PE=1 SV=4	ANXA2_PIG	ANXA2	39 kDa	1		F1RNB8_PIG	SPTA1	28 kDa	6
12	Uncharacterized protein OS=Sus scrofa GN=LOC100524210 PE=1 SV=2	F1S9Q3_PIG	LOC100524210	71 kDa	5		A0A286ZTC9	IGHM	78 kDa	6
13	Uncharacterized protein OS=Sus scrofa OX=9823 GN=CROCC2 PE=4 SV=1	A0A287A2P1	CROCC2	173 kDa	6		I3LLI7_PIG	DNAI2	66 kDa	6
14	Transitional endoplasmic reticulum ATPase OS=Sus scrofa OX=9823 GN=VCP PE=1 SV=1	A0A286ZUM8	VCP	98 kDa	13		F1S9Q3_PIG	LOC100524210	71 kDa	5
15	Uncharacterized protein OS=Sus scrofa GN=MYH9 PE=1 SV=2	F1SKJ1_PIG	MYH9	225 kDa	2		I3LPC6_PIG	IFT172	197 kDa	5
16	Heat shock 70 kDa protein 1B OS=Sus scrofa GN=HSPA1B PE=2 SV=1	HS71B_PIG	HSPA1B	70 kDa	5		F1SNC1_PIG (+1)	SPEF2	159 kDa	5
17	Uncharacterized protein OS=Sus scrofa OX=9823 GN=ATG16L1 PE=4 SV=1	A0A287A5J3	ATG16L1	70 kDa	3		HS71B_PIG	HSPA1B	70 kDa	5
18	Uncharacterized protein OS=Sus scrofa GN=DNAH10 PE=4 SV=2	F1RFM8_PIG	DNAH10	515 kDa	0		K7GT00_PIG	COL14A1	180 kDa	4
19	Polyadenylate-binding protein OS=Sus scrofa GN=PABPC1 PE=1 SV=1	F2Z557_PIG	PABPC1	71 kDa	3		A0A287ANM6	ANK1	157 kDa	4
20	Histone H4 OS=Sus scrofa OX=9823 PE=1 SV=2	H4_PIG		11 kDa	3		TBA1B_PIG	TUBA1B	50 kDa	4
21	Uncharacterized protein OS=Sus scrofa OX=9823 GN=ANK1 PE=1 SV=1	A0A287ANM6	ANK1	157 kDa	4		A0A287ARA1	TTC26	64 kDa	4
22	Uncharacterized protein OS=Sus scrofa OX=9823 PE=4 SV=1	A0A286ZTC9		78 kDa	6		F1SP83_PIG	IFT74	70 kDa	4
23	Uncharacterized protein (Fragment) OS=Sus scrofa GN=LOC100737174 PE=4 SV=1	F1SMV6_PIG	LOC100737174	40 kDa	3		ACTB_PIG	ACTB	42 kDa	4
24	Prelamin-A/C OS=Sus scrofa GN=LMNA PE=1 SV=1	F1RLQ2_PIG	LMNA	74 kDa	1		C1JEX7_PIG	SPAG6	55 kDa	4
25	Uncharacterized protein OS=Sus scrofa GN=CCDC170 PE=4 SV=1	I3L7N5_PIG	CCDC170	82 kDa	0		F1SPF6_PIG	LOC100518399	29 kDa	4
26	Tubulin beta chain OS=Sus scrofa OX=9823 GN=TUBB4B PE=1 SV=1	A0A287A217	TUBB4B	52 kDa	3		F1SMZ9_PIG	SF3B1	146 kDa	4
27	Uncharacterized protein OS=Sus scrofa OX=9823 GN=CROCC PE=1 SV=1	A0A287AL32	CROCC	226 kDa	0		A0A287B5J3	DNAL1	22 kDa	4
28	Serum albumin OS=Sus scrofa OX=9823 GN=ALB PE=1 SV=1	A0A287BAY9	ALB	75 kDa	2		A0A287AS87	NME9	39 kDa	4
29	Uncharacterized protein (Fragment) OS=Sus scrofa GN=EZR PE=1 SV=1	F1SB42_PIG	EZR	42 kDa	7		A0A287A113	SPTB	270 kDa	3
30	Histone H2B OS=Sus scrofa OX=9823 GN=HIST1H2BJ PE=3 SV=1	A0A287A7G8	HIST1H2BJ	17 kDa	3		F1SMV6_PIG	LOC100737174	40 kDa	3
31	Uncharacterized protein (Fragment) OS=Sus scrofa GN=LOC100514246 PE=4 SV=1	K7GND3_PIG	LOC100514246	36 kDa	1		F2Z557_PIG	PABPC1	71 kDa	3
32	Uncharacterized protein OS=Sus scrofa GN=SPTA1 PE=1 SV=2	F1RNB8_PIG	SPTA1	28 kDa	6		HS90A_PIG	HSP90AA1	85 kDa	3
33	Uncharacterized protein OS=Sus scrofa GN=DNAH2 PE=4 SV=2	F1ST22_PIG	DNAH2	128 kDa	0		F1S9P6_PIG	ERICH3	164 kDa	3
34	Uncharacterized protein OS=Sus scrofa OX=9823 GN=DNAH7 PE=4 SV=1	A0A287AHL5	DNAH7	461 kDa	0		F1RIP4_PIG	RUVBL2	51 kDa	3
35	Annexin OS=Sus scrofa GN=ANXA11 PE=1 SV=2	F1S2E2_PIG	ANXA11	54 kDa	0		F1RNN4_PIG	LOC100156117	58 kDa	3
36	Spectrin beta chain OS=Sus scrofa OX=9823 GN=SPTB PE=1 SV=1	A0A287A113	SPTB	270 kDa	3		F1RH60_PIG	AP2A1	108 kDa	3
37	Clathrin heavy chain OS=Sus scrofa GN=CLTC PE=2 SV=1	C0MHR2_PIG	CLTC	192 kDa	0		D0G0C8_PIG	CCT2	57 kDa	3
38	Uncharacterized protein OS=Sus scrofa GN=MVP PE=1 SV=1	I3LQ79_PIG	MVP	100 kDa	0		A0A287A7G8	HIST1H2BJ	17 kDa	3
39	Uncharacterized protein OS=Sus scrofa GN=ILF3 PE=1 SV=1	K7GP99_PIG	ILF3	87 kDa	0		A0A287A217	TUBB4B	52 kDa	3
40	Annexin OS=Sus scrofa GN=LOC100625675 PE=1 SV=2	F1S0V3_PIG	LOC100625675	60 kDa	0		A0A287A5J3	ATG16L1	70 kDa	3
41	Uncharacterized protein OS=Sus scrofa OX=9823 GN=PLEC PE=1 SV=1	A0A287B9H1	PLEC	608 kDa	0		F1SKJ1_PIG	MYH9	225 kDa	2
42	Heterogeneous nuclear ribonucleoprotein U OS=Sus scrofa OX=9823 GN=HNRNPU PE=1 SV=1	A0A286ZVL0	HNRNPU	91 kDa	1		A0A287BFP2	AK8	46 kDa	2
43	Uncharacterized protein OS=Sus scrofa GN=IFT172 PE=4 SV=1	I3LPC6_PIG	IFT172	197 kDa	5		A0A287BAY9	ALB	75 kDa	2
44	Uncharacterized protein OS=Sus scrofa OX=9823 GN=MUC5AC PE=1 SV=1	A0A287ANG4	MUC5AC	440 kDa	16		F1SSA6_PIG	LOC396903	216 kDa	2
45	Uncharacterized protein OS=Sus scrofa GN=SND1 PE=1 SV=1	F1SML4_PIG	SND1	66 kDa	1		I3L7G2_PIG	RSPH4A	59 kDa	2
46	Uncharacterized protein OS=Sus scrofa OX=9823 GN=SPTAN1 PE=1 SV=1	A0A286ZXS0	SPTAN1	275 kDa	0		F1S182_PIG	LOC100517121	90 kDa	2
47	Sperm flagellar protein 2 OS=Sus scrofa GN=SPEF2 PE=4 SV=2	F1SNC1_PIG (+1)	SPEF2	159 kDa	5		MYL6_PIG	MYL6	17 kDa	2
48	Annexin OS=Sus scrofa GN=ANXA1 PE=1 SV=2	F1SJB5_PIG	ANXA1	39 kDa	2		F1RZ02_PIG	AP2A2	92 kDa	2
49	Heat shock protein HSP 90-alpha OS=Sus scrofa GN=HSP90AA1 PE=2 SV=3	HS90A_PIG	HSP90AA1	85 kDa	3		K9J4V0_PIG	SNRNP200	245 kDa	2
50	Sperm associated antigen 6 OS=Sus scrofa GN=SPAG6 PE=2 SV=1	C1JEX7_PIG	SPAG6	55 kDa	4		F1S1G0_PIG	EIF3E	52 kDa	2
51	Uncharacterized protein OS=Sus scrofa GN=SPAG17 PE=4 SV=2	F1SAZ0_PIG	SPAG17	196 kDa	1		F1SJB5_PIG	ANXA1	39 kDa	2
52	Uncharacterized protein OS=Sus scrofa OX=9823 GN=ARMC3 PE=4 SV=1	A0A286ZP09	ARMC3	97 kDa	0		F1SU68_PIG	CFAP70	126 kDa	2
53	Uncharacterized protein (Fragment) OS=Sus scrofa GN=SF3B1 PE=1 SV=2	F1SMZ9_PIG	SF3B1	146 kDa	4		A0A287AZ15	IFT52	50 kDa	2
54	DNA topoisomerase 2 OS=Sus scrofa GN=TOP2B PE=1 SV=2	F1RS45_PIG	TOP2B	182 kDa	0		F1S0P7_PIG	TTC25	67 kDa	2
55	Uncharacterized protein OS=Sus scrofa OX=9823 PE=4 SV=1	A0A286ZWN6		28 kDa	2		F1RRH7_PIG	RSPH9	31 kDa	2
56	Uncharacterized protein OS=Sus scrofa GN=RSPH4A PE=4 SV=1	I3L7G2_PIG	RSPH4A	59 kDa	2		A0A287AJQ9	EEF1A1	55 kDa	2
57	Uncharacterized protein OS=Sus scrofa GN=IFT74 PE=4 SV=1	F1SP83_PIG	IFT74	70 kDa	4		F1RHH8_PIG	PRPF8	262 kDa	2
58	Spectrin beta chain OS=Sus scrofa OX=9823 GN=SPTBN1 PE=1 SV=1	A0A287BJV2	SPTBN1	274 kDa	0		F1S2V7_PIG	PPP2R5A	56 kDa	2
59	Uncharacterized protein OS=Sus scrofa OX=9823 GN=HYDIN PE=4 SV=1	A0A286ZP34	HYDIN	565 kDa	0		A0A287A608	AHNAK	399 kDa	1
60	Uncharacterized protein OS=Sus scrofa GN=CCDC40 PE=4 SV=1	I3LAH7_PIG	CCDC40	62 kDa	0		K7GND3_PIG	LOC100514246	36 kDa	1
61	Uncharacterized protein OS=Sus scrofa OX=9823 GN=SF3B3 PE=1 SV=1	A0A286ZVS0	SF3B3	136 kDa	1		F1RLQ2_PIG	LMNA	74 kDa	1
62	Uncharacterized protein OS=Sus scrofa OX=9823 GN=DNAH3 PE=4 SV=1	A0A287A5Y7	DNAH3	463 kDa	0		ANXA2_PIG	ANXA2	39 kDa	1
63	Histone cluster 1 H1 family member e OS=Sus scrofa OX=9823 GN=HIST1H1E PE=3 SV=1	A0A286ZZB7	HIST1H1E	22 kDa	0		F1SML4_PIG	SND1	66 kDa	1
64	Myosin light polypeptide 6 OS=Sus scrofa GN=MYL6 PE=1 SV=2	MYL6_PIG	MYL6	17 kDa	2		F1SAZ0_PIG	SPAG17	196 kDa	1
65	Uncharacterized protein OS=Sus scrofa GN=LOC100156117 PE=4 SV=3	F1RNN4_PIG	LOC100156117	58 kDa	3		A0A286ZVS0	SF3B3	136 kDa	1
66	Uncharacterized protein OS=Sus scrofa GN=ILF2 PE=1 SV=1	K7GS49_PIG	ILF2	43 kDa	0		RS3_PIG	RPS3	27 kDa	1
67	Uncharacterized protein OS=Sus scrofa OX=9823 GN=TTC26 PE=4 SV=1	A0A287ARA1	TTC26	64 kDa	4		A0A287B311	AP3B1	121 kDa	1
68	Uncharacterized protein OS=Sus scrofa GN=CGN PE=1 SV=1	F1ST04_PIG	CGN	136 kDa	0		I3LGU2_PIG	CCDC114	76 kDa	1
69	Annexin A4 OS=Sus scrofa GN=ANXA4 PE=1 SV=2	ANXA4_PIG	ANXA4	36 kDa	0		F1S4P6_PIG	EIF3A	166 kDa	1
70	40S ribosomal protein S3 OS=Sus scrofa GN=RPS3 PE=1 SV=1	RS3_PIG	RPS3	27 kDa	1		2AAA_PIG	PPP2R1A	65 kDa	1
71	Uncharacterized protein OS=Sus scrofa GN=DTHD1 PE=4 SV=1	I3L9X6_PIG	DTHD1	90 kDa	0		A0A286ZVL0	HNRNPU	91 kDa	1
72	Uncharacterized protein OS=Sus scrofa GN=DNAI2 PE=4 SV=1	I3LLI7_PIG	DNAI2	66 kDa	6		F1RII7_PIG	HBB	16 kDa	1
73	Decorin OS=Sus scrofa GN=DCN PE=1 SV=1	F1SQ10_PIG (+1)	DCN	40 kDa	0		A0A287AHD3	EML4	109 kDa	1
74	Uncharacterized protein OS=Sus scrofa GN=LMNB1 PE=1 SV=2	F1RKM0_PIG	LMNB1	66 kDa	0		A0A286ZYN3	IFI44	49 kDa	1
75	Uncharacterized protein OS=Sus scrofa GN=RUVBL2 PE=1 SV=2	F1RIP4_PIG	RUVBL2	51 kDa	3		F1RQZ9_PIG	EFTUD2	109 kDa	1
76	Uncharacterized protein OS=Sus scrofa OX=9823 GN=ARMC4 PE=4 SV=1	A0A287BDJ3	ARMC4	117 kDa	0		I3LL21_PIG	CLUAP1	40 kDa	1
77	60S ribosomal protein L7a OS=Sus scrofa OX=9823 GN=RPL7A PE=1 SV=1	A0A286ZQA5	RPL7A	34 kDa	0		I3LCA2_PIG	CCT8	60 kDa	1
78	Splicing factor 3A subunit 1 OS=Sus scrofa GN=SF3A1 PE=1 SV=1	F1RFD3_PIG	SF3A1	89 kDa	0		I3L9J4_PIG	CCT6A	40 kDa	1
79	Uncharacterized protein OS=Sus scrofa OX=9823 GN=DNAL1 PE=4 SV=1	A0A287B5J3	DNAL1	22 kDa	4		F1S6Y1_PIG	ECT2L	105 kDa	1
80	Uncharacterized protein OS=Sus scrofa GN=ERICH3 PE=4 SV=2	F1S9P6_PIG	ERICH3	164 kDa	3		A0A287AV98	PSMD11	47 kDa	1
81	Uncharacterized protein OS=Sus scrofa OX=9823 GN=EML2 PE=1 SV=1	A0A286ZNW1	EML2	92 kDa	0		F2Z5D2_PIG	ACTR3	47 kDa	1
82	AP complex subunit beta OS=Sus scrofa GN=LOC100517121 PE=3 SV=2	F1S182_PIG	LOC100517121	90 kDa	2		A0A287BCZ9	LOC100627466	77 kDa	1
83	Uncharacterized protein OS=Sus scrofa OX=9823 GN=LRRC45 PE=4 SV=1	A0A286ZKH0	LRRC45	76 kDa	0		GELS_PIG	GSN	85 kDa	1
84	Uncharacterized protein OS=Sus scrofa OX=9823 GN=LOC100738403 PE=4 SV=1	A0A287ARL8	LOC100738403	74 kDa	7		A0A287BM71	CFAP69	106 kDa	1
85	Uncharacterized protein OS=Sus scrofa OX=9823 GN=EEF1A1 PE=1 SV=1	A0A287AJQ9	EEF1A1	55 kDa	2		A0A287A0J0	LOC733637	21 kDa	1
86	Uncharacterized protein OS=Sus scrofa GN=CFAP70 PE=4 SV=1	F1SU68_PIG	CFAP70	126 kDa	2		ECHA_PIG	HADHA	83 kDa	1
87	Uncharacterized protein OS=Sus scrofa GN=LOC396903 PE=1 SV=2	F1SSA6_PIG	LOC396903	216 kDa	2		F1S5A8_PIG	DHX15	91 kDa	1
88	Uncharacterized protein OS=Sus scrofa OX=9823 GN=EML3 PE=4 SV=1	A0A286ZYB1	EML3	103 kDa	0		A0A287BQU7	SNRPD2	14 kDa	1
89	Uncharacterized protein OS=Sus scrofa GN=TSGA10 PE=4 SV=2	F1STE2_PIG	TSGA10	101 kDa	0		F1SL39_PIG	IFT57	49 kDa	1
90	Vimentin OS=Sus scrofa GN=VIM PE=1 SV=2	VIME_PIG	VIM	54 kDa	0		F1SQN1_PIG	CCT4	58 kDa	1
91	Uncharacterized protein OS=Sus scrofa OX=9823 GN=AK8 PE=3 SV=1	A0A287BFP2	AK8	46 kDa	2		F1RLS7_PIG	RSPH14	22 kDa	1
92	Uncharacterized protein OS=Sus scrofa GN=CCDC114 PE=4 SV=1	I3LGU2_PIG	CCDC114	76 kDa	1
93	Uncharacterized protein OS=Sus scrofa OX=9823 GN=FLNB PE=1 SV=1	A0A287BLE0	FLNB	281 kDa	0
94	Uncharacterized protein OS=Sus scrofa OX=9823 GN=LCA5 PE=4 SV=1	A0A287BBH3	LCA5	80 kDa	0
95	Uncharacterized protein OS=Sus scrofa OX=9823 GN=IFT52 PE=4 SV=1	A0A287AZ15	IFT52	50 kDa	2
96	Uncharacterized protein (Fragment) OS=Sus scrofa GN=SYNCRIP PE=1 SV=2	F2Z5D4_PIG	SYNCRIP	70 kDa	0
97	Uncharacterized protein OS=Sus scrofa GN=LOC100518399 PE=1 SV=2	F1SPF6_PIG	LOC100518399	29 kDa	4
98	Uncharacterized protein OS=Sus scrofa GN=CPNE3 PE=1 SV=1	F1RXD5_PIG	CPNE3	60 kDa	0
99	Uncharacterized protein OS=Sus scrofa GN=LRPPRC PE=1 SV=1	F1S5J1_PIG	LRPPRC	159 kDa	0
100	Uncharacterized protein OS=Sus scrofa GN=RSPH9 PE=4 SV=1	F1RRH7_PIG	RSPH9	31 kDa	2
101	Hemoglobin subunit beta OS=Sus scrofa GN=HBB PE=1 SV=1	F1RII7_PIG	HBB	16 kDa	1
102	Eukaryotic translation initiation factor 3 subunit A OS=Sus scrofa GN=EIF3A PE=1 SV=1	F1S4P6_PIG	EIF3A	166 kDa	1
103	Uncharacterized protein OS=Sus scrofa OX=9823 GN=LOC100627466 PE=4 SV=1	A0A287BCZ9	LOC100627466	77 kDa	1
104	Uncharacterized protein OS=Sus scrofa OX=9823 GN=NME9 PE=3 SV=1	A0A287AS87	NME9	39 kDa	4
105	Uncharacterized protein OS=Sus scrofa OX=9823 GN=EPB41 PE=1 SV=1	A0A287AVR1	EPB41	98 kDa	0
106	Uncharacterized protein OS=Sus scrofa GN=EFTUD2 PE=1 SV=2	F1RQZ9_PIG	EFTUD2	109 kDa	1
107	Uncharacterized protein (Fragment) OS=Sus scrofa GN=AP2A2 PE=1 SV=2	F1RZ02_PIG	AP2A2	92 kDa	2
108	Uncharacterized protein OS=Sus scrofa GN=TTC25 PE=4 SV=2	F1S0P7_PIG	TTC25	67 kDa	2
109	Uncharacterized protein OS=Sus scrofa OX=9823 GN=MYBBP1A PE=1 SV=1	A0A287BBE4	MYBBP1A	174 kDa	0
110	U5 small nuclear ribonucleoprotein 200 kDa helicase OS=Sus scrofa GN=SNRNP200 PE=2 SV=1	K9J4V0_PIG	SNRNP200	245 kDa	2
111	Uncharacterized protein OS=Sus scrofa OX=9823 PE=4 SV=1	A0A287AIL3		143 kDa	2
112	AP-3 complex subunit beta OS=Sus scrofa OX=9823 GN=AP3B1 PE=1 SV=1	A0A287B311	AP3B1	121 kDa	1
113	Serine/threonine-protein phosphatase 2A 65 kDa regulatory subunit A alpha isoform OS=Sus scrofa GN=PPP2R1A PE=2 SV=2	2AAA_PIG	PPP2R1A	65 kDa	1
114	cAMP-dependent protein kinase regulatory subunit type II alpha OS=Sus scrofa GN=PRKAR2A PE=1 SV=1	C1PIG4_PIG	PRKAR2A	45 kDa	0
115	Uncharacterized protein OS=Sus scrofa OX=9823 GN=HDLBP PE=1 SV=1	A0A287AWK8	HDLBP	147 kDa	0
116	Uncharacterized protein OS=Sus scrofa OX=9823 GN=UPF1 PE=1 SV=1	A0A287BFP7	UPF1	124 kDa	0
117	Uncharacterized protein OS=Sus scrofa GN=CFAP58 PE=4 SV=2	F1S5N5_PIG	CFAP58	104 kDa	0
118	Uncharacterized protein OS=Sus scrofa GN=CFAP57 PE=4 SV=1	I3LHD4_PIG	CFAP57	145 kDa	0
119	Uncharacterized protein OS=Sus scrofa GN=DSP PE=1 SV=2	F1RW75_PIG	DSP	308 kDa	0
120	Uncharacterized protein OS=Sus scrofa GN=HSD17B10 PE=1 SV=1	K7GP28_PIG	HSD17B10	31 kDa	0
121	Uncharacterized protein OS=Sus scrofa GN=HP1BP3 PE=1 SV=1	F1SU06_PIG	HP1BP3	61 kDa	0
122	Uncharacterized protein (Fragment) OS=Sus scrofa GN=ADGB PE=4 SV=2	F1S738_PIG	ADGB	187 kDa	0
123	Eukaryotic translation initiation factor 3 subunit E OS=Sus scrofa GN=EIF3E PE=1 SV=2	F1S1G0_PIG	EIF3E	52 kDa	2
124	Gelsolin (Fragment) OS=Sus scrofa GN=GSN PE=1 SV=1	GELS_PIG	GSN	85 kDa	1
125	Structural maintenance of chromosomes protein OS=Sus scrofa GN=SMC1A PE=1 SV=1	F2Z5A8_PIG	SMC1A	143 kDa	0
126	Annexin OS=Sus scrofa OX=9823 GN=ANXA5 PE=1 SV=1	A0A287A531	ANXA5	36 kDa	0
127	Uncharacterized protein OS=Sus scrofa OX=9823 GN=PADI2 PE=1 SV=1	A0A287B865	PADI2	78 kDa	0
128	Uncharacterized protein OS=Sus scrofa GN=RGL3 PE=4 SV=2	F1S598_PIG	RGL3	74 kDa	0
129	Uncharacterized protein OS=Sus scrofa GN=DHX15 PE=1 SV=1	F1S5A8_PIG	DHX15	91 kDa	1
130	Uncharacterized protein OS=Sus scrofa OX=9823 GN=EML4 PE=1 SV=1	A0A287AHD3	EML4	109 kDa	1
131	Uncharacterized protein OS=Sus scrofa GN=CLUAP1 PE=4 SV=1	I3LL21_PIG	CLUAP1	40 kDa	1
132	Uncharacterized protein OS=Sus scrofa GN=NPHP4 PE=4 SV=1	I3LH61_PIG	NPHP4	79 kDa	0
133	40S ribosomal protein S8 (Fragment) OS=Sus scrofa GN=RPS8 PE=1 SV=2	F2Z5F5_PIG	RPS8	24 kDa	0
134	Uncharacterized protein OS=Sus scrofa OX=9823 GN=MAP1B PE=1 SV=1	A0A287BL20	MAP1B	271 kDa	0
135	Uncharacterized protein (Fragment) OS=Sus scrofa GN=PRPF8 PE=1 SV=2	F1RHH8_PIG	PRPF8	262 kDa	2
136	Uncharacterized protein OS=Sus scrofa GN=CCT6A PE=1 SV=1	I3L9J4_PIG	CCT6A	40 kDa	1
137	40S ribosomal protein S16 OS=Sus scrofa GN=RPS16 PE=1 SV=4	RS16_PIG	RPS16	16 kDa	0
138	Tropomyosin alpha-3 chain OS=Sus scrofa OX=9823 GN=TPM3 PE=1 SV=1	A0A287AID2	TPM3	33 kDa	0
139	Uncharacterized protein OS=Sus scrofa GN=LARS PE=1 SV=2	F1RM15_PIG	LARS	130 kDa	0
140	Uncharacterized protein OS=Sus scrofa GN=LOC100517435 PE=1 SV=1	F2Z5I5_PIG	LOC100517435	45 kDa	0
141	40S ribosomal protein S18 OS=Sus scrofa GN=RPS18 PE=1 SV=3	RS18_PIG	RPS18	18 kDa	0
142	Annexin OS=Sus scrofa GN=ANXA7 PE=1 SV=1	I3LEY2_PIG	ANXA7	50 kDa	0
143	Adaptor-related protein complex 3, delta 1 subunit OS=Sus scrofa GN=AP3D1 PE=2 SV=1	M3VK02_PIG	AP3D1	136 kDa	0
144	Uncharacterized protein OS=Sus scrofa OX=9823 GN=CKAP5 PE=1 SV=1	A0A287AK10	CKAP5	230 kDa	0
145	Uncharacterized protein OS=Sus scrofa OX=9823 PE=1 SV=1	A0A286ZSP8		66 kDa	0
146	Uncharacterized protein OS=Sus scrofa OX=9823 GN=IFI44 PE=1 SV=1	A0A286ZYN3	IFI44	49 kDa	1
147	Uncharacterized protein OS=Sus scrofa GN=AP2A1 PE=1 SV=1	F1RH60_PIG	AP2A1	108 kDa	3
148	Uncharacterized protein OS=Sus scrofa GN=CCT8 PE=1 SV=1	I3LCA2_PIG	CCT8	60 kDa	1
149	Uncharacterized protein (Fragment) OS=Sus scrofa GN=WDR49 PE=4 SV=2	F1SH44_PIG	WDR49	90 kDa	0
150	Uncharacterized protein OS=Sus scrofa GN=DNAJB13 PE=4 SV=1	F1SUR7_PIG	DNAJB13	36 kDa	0
151	Uncharacterized protein OS=Sus scrofa OX=9823 GN=DYNC1H1 PE=1 SV=1	A0A287B9W3	DYNC1H1	428 kDa	7
152	Uncharacterized protein OS=Sus scrofa OX=9823 GN=IFI44L PE=1 SV=1	A0A287A9D3	IFI44L	48 kDa	0
153	Uncharacterized protein (Fragment) OS=Sus scrofa GN=MTHFD1 PE=1 SV=2	F1SA74_PIG	MTHFD1	101 kDa	0
154	Spliceosome RNA helicase DDX39B OS=Sus scrofa OX=9823 GN=DDX39B PE=4 SV=1	A0A2C9F348	DDX39B	59 kDa	0
155	60S ribosomal protein L5 OS=Sus scrofa OX=9823 GN=RPL5 PE=1 SV=1	A0A287ASD0	RPL5	34 kDa	0
156	T-complex protein 1 subunit alpha OS=Sus scrofa GN=TCP1 PE=1 SV=1	F1SB63_PIG	TCP1	60 kDa	0
157	Uncharacterized protein OS=Sus scrofa GN=LOC100624746 PE=1 SV=2	F1SUF6_PIG	LOC100624746	94 kDa	0
158	Uncharacterized protein OS=Sus scrofa GN=LOC100525970 PE=1 SV=1	I3LUM9_PIG	LOC100525970	51 kDa	0
159	Small nuclear ribonucleoprotein Sm D2 OS=Sus scrofa OX=9823 GN=SNRPD2 PE=1 SV=1	A0A287BQU7	SNRPD2	14 kDa	1
160	Chaperonin containing TCP1, subunit 2 (Beta) OS=Sus scrofa GN=CCT2 PE=1 SV=1	D0G0C8_PIG	CCT2	57 kDa	3
161	60S ribosomal protein L4 OS=Sus scrofa GN=RPL4 PE=1 SV=2	F1SJJ5_PIG	RPL4	48 kDa	0
162	Uncharacterized protein OS=Sus scrofa GN=LOC100156689 PE=1 SV=2	F1RQI0_PIG	LOC100156689	102 kDa	0
163	40S ribosomal protein S9 OS=Sus scrofa OX=9823 GN=RPS9 PE=1 SV=1	A0A287A1H3	RPS9	23 kDa	0
164	Uncharacterized protein OS=Sus scrofa OX=9823 GN=RPGRIP1L PE=4 SV=1	A0A286ZM09	RPGRIP1L	147 kDa	0
165	Uncharacterized protein OS=Sus scrofa OX=9823 GN=CEP135 PE=4 SV=1	A0A287AA61	CEP135	133 kDa	0
166	WD repeat-containing protein 35 OS=Sus scrofa OX=9823 GN=WDR35 PE=4 SV=1	A0A287ALZ5	WDR35	136 kDa	0
167	Endoplasmic reticulum chaperone BiP OS=Sus scrofa OX=9823 GN=HSPA5 PE=1 SV=1	A0A287BIL8	HSPA5	72 kDa	0
168	Uncharacterized protein OS=Sus scrofa GN=IFT140 PE=4 SV=1	F1RG13_PIG	IFT140	162 kDa	0
169	60S acidic ribosomal protein P0 OS=Sus scrofa GN=RPLP0 PE=1 SV=2	RLA0_PIG	RPLP0	34 kDa	0
170	Uncharacterized protein OS=Sus scrofa GN=ADD2 PE=1 SV=1	I3L5B0_PIG	ADD2	81 kDa	0
171	Uncharacterized protein OS=Sus scrofa OX=9823 GN=MYO1C PE=1 SV=1	A0A286ZL61	MYO1C	122 kDa	0
172	Uncharacterized protein OS=Sus scrofa OX=9823 GN=PSMC3 PE=1 SV=1	A0A286ZT52	PSMC3	55 kDa	0
173	Uncharacterized protein (Fragment) OS=Sus scrofa GN=MECP2 PE=1 SV=3	F1RZT9_PIG	MECP2	12 kDa	0
174	Uncharacterized protein OS=Sus scrofa OX=9823 GN=CFAP69 PE=4 SV=1	A0A287BM71	CFAP69	106 kDa	1
175	Uncharacterized protein (Fragment) OS=Sus scrofa GN=HNRNPD PE=1 SV=1	F1RVC9_PIG	HNRNPD	23 kDa	0
176	Uncharacterized protein OS=Sus scrofa GN=ECT2L PE=4 SV=2	F1S6Y1_PIG	ECT2L	105 kDa	1
177	Uncharacterized protein OS=Sus scrofa GN=RPS11 PE=1 SV=1	F2Z4Y8_PIG	RPS11	18 kDa	0
178	Uncharacterized protein OS=Sus scrofa GN=AK7 PE=4 SV=2	F1SAQ8_PIG	AK7	83 kDa	0
179	Chaperonin containing TCP1, subunit 7 (Eta) OS=Sus scrofa GN=CCT7 PE=2 SV=1	D0G0C9_PIG	CCT7	59 kDa	0
180	60S ribosomal protein L6 OS=Sus scrofa GN=RPL6 PE=1 SV=3	RL6_PIG	RPL6	32 kDa	0
181	Uncharacterized protein OS=Sus scrofa OX=9823 GN=MYO1B PE=1 SV=1	A0A287BFH0	MYO1B	132 kDa	0
182	Uncharacterized protein OS=Sus scrofa GN=SF3B2 PE=1 SV=2	F1RU38_PIG	SF3B2	98 kDa	0
183	Uncharacterized protein OS=Sus scrofa OX=9823 GN=RPL7 PE=1 SV=1	A0A287A8T0	RPL7	29 kDa	0
184	Uncharacterized protein OS=Sus scrofa OX=9823 GN=DHX30 PE=1 SV=1	A0A287AET0	DHX30	136 kDa	0
185	Uncharacterized protein OS=Sus scrofa OX=9823 GN=TTC21A PE=4 SV=1	A0A287AW29	TTC21A	152 kDa	0
186	Uncharacterized protein OS=Sus scrofa GN=SMARCA5 PE=1 SV=1	F1RRG9_PIG	SMARCA5	122 kDa	0
187	Uncharacterized protein OS=Sus scrofa GN=RPS2 PE=1 SV=1	I3LJ87_PIG	RPS2	20 kDa	0
188	Serine/arginine-rich splicing factor 1 OS=Sus scrofa GN=SRSF1 PE=2 SV=3	SRSF1_PIG	SRSF1	28 kDa	0
189	Calcium-activated chloride channel regulator 1 OS=Sus scrofa OX=9823 GN=CLCA1 PE=1 SV=1	A0A287A0E9	CLCA1	100 kDa	0
190	Uncharacterized protein OS=Sus scrofa GN=PPP2R5A PE=1 SV=2	F1S2V7_PIG	PPP2R5A	56 kDa	2
191	Uncharacterized protein (Fragment) OS=Sus scrofa GN=TOP1 PE=1 SV=1	I3LHM3_PIG	TOP1	97 kDa	0
192	Uncharacterized protein OS=Sus scrofa OX=9823 GN=LOC733637 PE=1 SV=1	A0A287A0J0	LOC733637	21 kDa	1
193	Uncharacterized protein OS=Sus scrofa GN=IFT57 PE=4 SV=2	F1SL39_PIG	IFT57	49 kDa	1
194	Uncharacterized protein OS=Sus scrofa OX=9823 GN=PSMD11 PE=1 SV=1	A0A287AV98	PSMD11	47 kDa	1
195	Uncharacterized protein OS=Sus scrofa GN=ACTR3 PE=1 SV=1	F2Z5D2_PIG	ACTR3	47 kDa	1
196	60S ribosomal protein L3 OS=Sus scrofa OX=9823 GN=RPL3 PE=1 SV=1	A0A287B5V1	RPL3	46 kDa	0
197	Guanine nucleotide-binding protein subunit beta-2-like 1 OS=Sus scrofa GN=GNB2L1 PE=1 SV=3	GBLP_PIG	GNB2L1	35 kDa	0
198	Eukaryotic translation initiation factor 2 subunit 1 OS=Sus scrofa OX=9823 GN=EIF2S1 PE=1 SV=1	A0A287A096	EIF2S1	36 kDa	0
199	Uncharacterized protein OS=Sus scrofa GN=EFCAB7 PE=4 SV=2	F1S812_PIG	EFCAB7	72 kDa	0
200	Deleted in malignant brain tumors 1 protein OS=Sus scrofa GN=DMBT1 PE=2 SV=1	DMBT1_PIG	DMBT1	132 kDa	0
201	Lactotransferrin OS=Sus scrofa GN=LTF PE=1 SV=1	Q6YT39_PIG (+1)	LTF	78 kDa	0
202	Uncharacterized protein OS=Sus scrofa OX=9823 GN=IFT80 PE=4 SV=1	A0A287AMD5	IFT80	88 kDa	0
203	Uncharacterized protein OS=Sus scrofa OX=9823 GN=VWA3B PE=4 SV=1	A0A287AX32	VWA3B	149 kDa	0
204	Uncharacterized protein OS=Sus scrofa OX=9823 GN=DNALI1 PE=4 SV=1	A0A287BF02	DNALI1	30 kDa	0
205	Endoplasmin OS=Sus scrofa GN=HSP90B1 PE=2 SV=3	ENPL_PIG	HSP90B1	92 kDa	0
206	40S ribosomal protein S4 OS=Sus scrofa GN=RPS4 PE=1 SV=2	F1RQ91_PIG	RPS4	30 kDa	0
207	Uncharacterized protein (Fragment) OS=Sus scrofa GN=RARS PE=1 SV=2	F1RR89_PIG	RARS	35 kDa	0
208	60S acidic ribosomal protein P2 OS=Sus scrofa GN=RPLP2 PE=1 SV=1	F1RYZ0_PIG	RPLP2	12 kDa	0
209	Uncharacterized protein OS=Sus scrofa GN=CACNB3 PE=4 SV=1	F1SPN4_PIG	CACNB3	55 kDa	0
210	Uncharacterized protein OS=Sus scrofa GN=SMC3 PE=1 SV=2	F2Z5G2_PIG	SMC3	108 kDa	0
211	Uncharacterized protein (Fragment) OS=Sus scrofa GN=ALDH1A1 PE=1 SV=1	I3LRS5_PIG	ALDH1A1	23 kDa	0
212	Trifunctional enzyme subunit alpha, mitochondrial OS=Sus scrofa GN=HADHA PE=1 SV=1	ECHA_PIG	HADHA	83 kDa	1
213	T-complex protein 1 subunit delta OS=Sus scrofa GN=CCT4 PE=1 SV=1	F1SQN1_PIG	CCT4	58 kDa	1
214	Uncharacterized protein OS=Sus scrofa OX=9823 GN=ODF2 PE=4 SV=1	A0A287BGT7	ODF2	105 kDa	0
215	Uncharacterized protein OS=Sus scrofa OX=9823 GN=EPPK1 PE=4 SV=1	A0A287A6K2	EPPK1	484 kDa	0
216	Uncharacterized protein OS=Sus scrofa OX=9823 GN=RRBP1 PE=1 SV=1	A0A287BPI2	RRBP1	163 kDa	0
217	Protein argonaute-2 OS=Sus scrofa OX=9823 GN=AGO2 PE=1 SV=1	A0A287B5S7	AGO2	98 kDa	0
218	Myeloid cell nuclear differentiation antigen OS=Sus scrofa OX=9823 GN=MNDA PE=4 SV=1	A0A287AP08	MNDA	46 kDa	0
219	Uncharacterized protein OS=Sus scrofa GN=EIF5B PE=1 SV=1	I3L8K4_PIG	EIF5B	138 kDa	0
220	40S ribosomal protein S3a OS=Sus scrofa GN=RPS3A PE=1 SV=1	F2Z5C7_PIG	RPS3A	30 kDa	0
221	Uncharacterized protein OS=Sus scrofa OX=9823 GN=CASC1 PE=4 SV=1	A0A287AIX2	CASC1	84 kDa	0
222	Uncharacterized protein OS=Sus scrofa OX=9823 GN=CEP131 PE=4 SV=1	A0A286ZQ11	CEP131	113 kDa	0
223	Uncharacterized protein OS=Sus scrofa OX=9823 GN=EPRS PE=1 SV=1	A0A286ZQW0	EPRS	171 kDa	0
224	Eukaryotic translation initiation factor 3 subunit L OS=Sus scrofa OX=9823 GN=EIF3L PE=1 SV=1	A0A287AL05	EIF3L	74 kDa	0
225	T-complex protein 1 subunit gamma OS=Sus scrofa OX=9823 GN=CCT3 PE=1 SV=1	A0A287AMZ2	CCT3	61 kDa	0
226	Uncharacterized protein OS=Sus scrofa OX=9823 GN=CEP120 PE=4 SV=1	A0A287B4I4	CEP120	114 kDa	0
227	Uncharacterized protein OS=Sus scrofa OX=9823 GN=TMOD1 PE=1 SV=1	A0A287BJ41	TMOD1	40 kDa	0
228	Uncharacterized protein OS=Sus scrofa GN=DDB1 PE=1 SV=1	F1RIE2_PIG	DDB1	127 kDa	0
229	Coatomer subunit alpha OS=Sus scrofa GN=COPA PE=1 SV=1	F1RJX8_PIG	COPA	138 kDa	0
230	Uncharacterized protein OS=Sus scrofa GN=DHX29 PE=1 SV=1	I3LQ47_PIG	DHX29	156 kDa	0
231	Uncharacterized protein OS=Sus scrofa OX=9823 GN=CCDC181 PE=4 SV=1	A0A287AG09	CCDC181	60 kDa	0
232	Uncharacterized protein OS=Sus scrofa OX=9823 GN=COL1A1 PE=1 SV=1	A0A287A1S6	COL1A1	139 kDa	0
233	Uncharacterized protein OS=Sus scrofa GN=LCTHIO PE=1 SV=2	F1SDN2_PIG	LCTHIO	51 kDa	0
234	Uncharacterized protein (Fragment) OS=Sus scrofa GN=IFT122 PE=1 SV=2	F1SPK3_PIG	IFT122	54 kDa	0
235	40S ribosomal protein S14 OS=Sus scrofa OX=9823 GN=RPS14 PE=3 SV=1	A0A287BHE7	RPS14	16 kDa	0
236	Unconventional myosin-VI OS=Sus scrofa GN=MYO6 PE=1 SV=1	F1RQI7_PIG	MYO6	145 kDa	0
237	40S ribosomal protein S13 OS=Sus scrofa GN=RPS13 PE=1 SV=2	F6Q5P0_PIG	RPS13	17 kDa	0
238	Protein disulfide-isomerase OS=Sus scrofa OX=9823 GN=P4HB PE=2 SV=1	G9F6X8_PIG	P4HB	56 kDa	0
239	Uncharacterized protein OS=Sus scrofa GN=EEF2 PE=1 SV=1	I3LII3_PIG	EEF2	95 kDa	0
240	Uncharacterized protein OS=Sus scrofa GN=PA2G4 PE=1 SV=1	I3LVF5_PIG	PA2G4	19 kDa	0
241	Uncharacterized protein (Fragment) OS=Sus scrofa GN=RSPH14 PE=4 SV=2	F1RLS7_PIG	RSPH14	22 kDa	1
242	Uncharacterized protein (Fragment) OS=Sus scrofa GN=CAPS PE=1 SV=2	F1SBU1_PIG	CAPS	26 kDa	0
243	Uncharacterized protein OS=Sus scrofa OX=9823 GN=SMARCC2 PE=1 SV=1	A0A286ZQW3	SMARCC2	134 kDa	0
244	Uncharacterized protein OS=Sus scrofa OX=9823 GN=WDR63 PE=4 SV=1	A0A286ZT81	WDR63	104 kDa	0
245	Uncharacterized protein OS=Sus scrofa OX=9823 GN=ANKRD42 PE=4 SV=1	A0A287A497	ANKRD42	61 kDa	0
246	Uncharacterized protein OS=Sus scrofa OX=9823 GN=AP3M1 PE=1 SV=1	A0A287B006	AP3M1	47 kDa	0
247	Protein disulfide-isomerase OS=Sus scrofa OX=9823 GN=PDIA4 PE=1 SV=1	A0A287B1Q0	PDIA4	73 kDa	0
248	Uncharacterized protein OS=Sus scrofa OX=9823 GN=WDR60 PE=4 SV=1	A0A287B519	WDR60	116 kDa	0
249	Uncharacterized protein (Fragment) OS=Sus scrofa GN=CEP41 PE=1 SV=1	F1SND9_PIG	CEP41	41 kDa	0
250	Uncharacterized protein OS=Sus scrofa GN=YWHAH PE=1 SV=1	F2Z4Y1_PIG	YWHAH	28 kDa	0
251	Uncharacterized protein OS=Sus scrofa GN=SMU1 PE=1 SV=1	F2Z5D8_PIG	SMU1	58 kDa	0
252	tRNA-splicing ligase RtcB homolog OS=Sus scrofa GN=RTCB PE=1 SV=1	F2Z5V0_PIG (+1)	RTCB	55 kDa	0
253	Kinesin-like protein (Fragment) OS=Sus scrofa GN=KIF2A PE=1 SV=1	I3LI06_PIG	KIF2A	47 kDa	0
254	Eukaryotic translation initiation factor 3 subunit G OS=Sus scrofa GN=EIF3G PE=1 SV=2	F1S3I3_PIG	EIF3G	36 kDa	0
255	Uncharacterized protein OS=Sus scrofa GN=LOC100155889 PE=1 SV=1	F1S4Y8_PIG	LOC100155889	38 kDa	0
256	DEAD (Asp-Glu-Ala-Asp) box helicase 6 OS=Sus scrofa GN=DDX6 PE=1 SV=1	F1SAJ5_PIG	DDX6	54 kDa	0
257	Uncharacterized protein OS=Sus scrofa GN=MATN1 PE=4 SV=1	I3L5Q7_PIG	MATN1	54 kDa	0
258	Histone deacetylase OS=Sus scrofa OX=9823 GN=HDAC1 PE=1 SV=1	I3LCK3	HDAC1	55 kDa	0
SMD4360_PIG, Samples report created on 08/09/2023
Experiment: SMD4360_PIG
	Peak List Generator: unknown
		Version: unknown
		Charge States Calculated: unknown
		Deisotoped: unknown
		Textual Annotation: unknown
	Database Set: 1 Database
		Database Name: the sus_scrofa database
			Version: unknown
			Taxonomy: All Entries
			Number of Proteins: 23228
		Does database contain common contaminants?: unknown
	Search Engine Set: 1 Search Engine
		Search Engine: Mascot
			Version: 2.4.1
			Samples: All Samples
			Fragment Tolerance: 0.80 Da (Monoisotopic)
			Parent Tolerance: 10.0 PPM (Monoisotopic)
			Fixed Modifications:
			Variable Modifications: +16 on M (Oxidation), +57 on C (Carbamidomethyl), +80 on STY (Phospho)
			Database: the sus_scrofa database (unknown version, 23228 entries)
			Digestion Enzyme: stricttrypsin
			Max Missed Cleavages: 2
			Probability Model:
	Scaffold: Version: Scaffold_5.0.0
		Modification Metadata Set: 2329 modifications
			Source: C:\Program Files\Scaffold 4\parameters\unimod.xml
			Comment:
		Protein Grouping Strategy: Experiment-wide grouping with binary peptide-protein weights
		Peptide Thresholds: 95.0% minimum
		Protein Thresholds: 99.9% minimum and 5 peptides minimum
		Peptide FDR: 0.5% (Prophet)
		Protein FDR: 0.0% (Prophet)
		GO Annotation Source(s):
		Pathway Annotation Source(s): Unknown
		Alternate ID Source(s): FASTA:UniProt/Swiss-Prot (UniProtKB) and FASTA:UniProt/Swiss-Prot (UniProtKB)
